# Rapid and largely reversible shifts in the canine fecal metabolome during dietary change

**DOI:** 10.64898/2026.09.26.754668

**Authors:** Tamás Járay, Zsolt Csabai, Zsolt Boldogkői, Dóra Tombácz

## Abstract

Diet changes the fecal metabolome quickly, but it is less clear how the metabolome recovers once the original diet is restored. We followed nine Pumi dogs through an owner-managed switch from dry food to a raw (BARF) diet and back, and profiled 72 fecal samples by untargeted UPLC–MS. Diet phase accounted for roughly half of the dog-centered variation in both ionization modes. At the first sampling point after the switch to raw food, more than 13,000 LC–MS features had changed, and the return to dry food produced a response of similar size in the opposite direction: of the features that changed at both transitions, more than 99% reversed. By the last sampling point, no ESI+ features and only 13 ESI− features met the significance and effect-size thresholds for a difference from the second dry-food baseline. The overall BARF-associated pattern persisted when individual dogs were left out, and the displayed candidate associations remained significant in pedigree-adjusted models, although individual feature effects depended on normalization. Putative indole/tryptophan, bile-acid, and aromatic amino-acid metabolites showed different response and recovery patterns. In this cohort, the fecal metabolome changed rapidly during the dietary transition and returned largely toward baseline after dry food was resumed, with differences in recovery among dogs.
