## Supplementary Table 1 for "Rapid and largely reversible shifts in the canine fecal metabolome during dietary change"

study_id	dataset_name	manuscript_name	sex	birth_date	housing	age_years_T1	sex_housing_stratum
D1	Degesz	Degesz	M	2013-06-10	outdoor continuously	10.66140988521325	male / continuously outdoor
D2	Ilka	Ilka	F	2016-01-20	outdoor daytime / indoors at night	8.049446600546212	female / daytime outdoor, night indoors
D3	Sampo	Sampo	M	2016-05-25	outdoor continuously	7.704470317665661	male / continuously outdoor
D4	Lonci	Lonci	F	2017-07-19	outdoor daytime / indoors at night	6.554549374730487	female / daytime outdoor, night indoors
D5	Ajsa	Ajsa	F	2017-12-30	outdoor daytime / indoors at night	6.105532625584372	female / daytime outdoor, night indoors
D6	Matyi	Matyi	M	2018-08-08	outdoor continuously	5.500455177039912	male / continuously outdoor
D7	Rozi	Rozi	F	2019-02-01	outdoor daytime / indoors at night	5.015845636802946	female / daytime outdoor, night indoors
D8	Gizi	Giza	F	2022-05-09	outdoor daytime / indoors at night	1.7495225774656564	female / daytime outdoor, night indoors
D9	Haver	Haver	M	2023-04-17	outdoor continuously	0.8104204740685983	male / continuously outdoor
