## Supplementary Table 2 for "Rapid and largely reversible shifts in the canine fecal metabolome during dietary change"

study_id	dataset_name	manuscript_name	timepoint	date	phase	sex	age_years_T1	housing	reproductive_status_note
D1	Degesz	Degesz	T1	2024-02-07	DRY	M	10.66140988521325	outdoor continuously
D1	Degesz	Degesz	T2	2024-02-21	DRY	M	10.66140988521325	outdoor continuously
D1	Degesz	Degesz	T3	2024-02-23	BARF	M	10.66140988521325	outdoor continuously
D1	Degesz	Degesz	T4	2024-03-06	BARF	M	10.66140988521325	outdoor continuously
D1	Degesz	Degesz	T5	2024-03-19	BARF	M	10.66140988521325	outdoor continuously
D1	Degesz	Degesz	T6	2024-03-21	REDRY	M	10.66140988521325	outdoor continuously
D1	Degesz	Degesz	T7	2024-04-05	REDRY	M	10.66140988521325	outdoor continuously
D1	Degesz	Degesz	T8	2024-04-19	REDRY	M	10.66140988521325	outdoor continuously
D2	Ilka	Ilka	T1	2024-02-07	DRY	F	8.049446600546212	outdoor daytime / indoors at night
D2	Ilka	Ilka	T2	2024-02-21	DRY	F	8.049446600546212	outdoor daytime / indoors at night
D2	Ilka	Ilka	T3	2024-02-23	BARF	F	8.049446600546212	outdoor daytime / indoors at night
D2	Ilka	Ilka	T4	2024-03-06	BARF	F	8.049446600546212	outdoor daytime / indoors at night
D2	Ilka	Ilka	T5	2024-03-19	BARF	F	8.049446600546212	outdoor daytime / indoors at night
D2	Ilka	Ilka	T6	2024-03-21	REDRY	F	8.049446600546212	outdoor daytime / indoors at night
D2	Ilka	Ilka	T7	2024-04-05	REDRY	F	8.049446600546212	outdoor daytime / indoors at night
D2	Ilka	Ilka	T8	2024-04-19	REDRY	F	8.049446600546212	outdoor daytime / indoors at night
D3	Sampo	Sampo	T1	2024-02-07	DRY	M	7.704470317665661	outdoor continuously
D3	Sampo	Sampo	T2	2024-02-21	DRY	M	7.704470317665661	outdoor continuously
D3	Sampo	Sampo	T3	2024-02-23	BARF	M	7.704470317665661	outdoor continuously
D3	Sampo	Sampo	T4	2024-03-06	BARF	M	7.704470317665661	outdoor continuously
D3	Sampo	Sampo	T5	2024-03-19	BARF	M	7.704470317665661	outdoor continuously
D3	Sampo	Sampo	T6	2024-03-21	REDRY	M	7.704470317665661	outdoor continuously
D3	Sampo	Sampo	T7	2024-04-05	REDRY	M	7.704470317665661	outdoor continuously
D3	Sampo	Sampo	T8	2024-04-19	REDRY	M	7.704470317665661	outdoor continuously
D4	Lonci	Lonci	T1	2024-02-07	DRY	F	6.554549374730487	outdoor daytime / indoors at night	pregnant; 45 days prepartum
D4	Lonci	Lonci	T2	2024-02-21	DRY	F	6.554549374730487	outdoor daytime / indoors at night	pregnant; 31 days prepartum
D4	Lonci	Lonci	T3	2024-02-23	BARF	F	6.554549374730487	outdoor daytime / indoors at night	pregnant; 29 days prepartum
D4	Lonci	Lonci	T4	2024-03-06	BARF	F	6.554549374730487	outdoor daytime / indoors at night	pregnant; 17 days prepartum
D4	Lonci	Lonci	T5	2024-03-19	BARF	F	6.554549374730487	outdoor daytime / indoors at night	peripartum pregnancy; 4 days prepartum
D4	Lonci	Lonci	T6	2024-03-21	REDRY	F	6.554549374730487	outdoor daytime / indoors at night	peripartum pregnancy; 2 days prepartum
D4	Lonci	Lonci	T7	2024-04-05	REDRY	F	6.554549374730487	outdoor daytime / indoors at night	postpartum; 13 days postpartum
D4	Lonci	Lonci	T8	2024-04-19	REDRY	F	6.554549374730487	outdoor daytime / indoors at night	postpartum; 27 days postpartum
D5	Ajsa	Ajsa	T1	2024-02-07	DRY	F	6.105532625584372	outdoor daytime / indoors at night
D5	Ajsa	Ajsa	T2	2024-02-21	DRY	F	6.105532625584372	outdoor daytime / indoors at night
D5	Ajsa	Ajsa	T3	2024-02-23	BARF	F	6.105532625584372	outdoor daytime / indoors at night
D5	Ajsa	Ajsa	T4	2024-03-06	BARF	F	6.105532625584372	outdoor daytime / indoors at night
D5	Ajsa	Ajsa	T5	2024-03-19	BARF	F	6.105532625584372	outdoor daytime / indoors at night
D5	Ajsa	Ajsa	T6	2024-03-21	REDRY	F	6.105532625584372	outdoor daytime / indoors at night
D5	Ajsa	Ajsa	T7	2024-04-05	REDRY	F	6.105532625584372	outdoor daytime / indoors at night
D5	Ajsa	Ajsa	T8	2024-04-19	REDRY	F	6.105532625584372	outdoor daytime / indoors at night
D6	Matyi	Matyi	T1	2024-02-07	DRY	M	5.500455177039912	outdoor continuously
D6	Matyi	Matyi	T2	2024-02-21	DRY	M	5.500455177039912	outdoor continuously
D6	Matyi	Matyi	T3	2024-02-23	BARF	M	5.500455177039912	outdoor continuously
D6	Matyi	Matyi	T4	2024-03-06	BARF	M	5.500455177039912	outdoor continuously
D6	Matyi	Matyi	T5	2024-03-19	BARF	M	5.500455177039912	outdoor continuously
D6	Matyi	Matyi	T6	2024-03-21	REDRY	M	5.500455177039912	outdoor continuously
D6	Matyi	Matyi	T7	2024-04-05	REDRY	M	5.500455177039912	outdoor continuously
D6	Matyi	Matyi	T8	2024-04-19	REDRY	M	5.500455177039912	outdoor continuously
D7	Rozi	Rozi	T1	2024-02-07	DRY	F	5.015845636802946	outdoor daytime / indoors at night
D7	Rozi	Rozi	T2	2024-02-21	DRY	F	5.015845636802946	outdoor daytime / indoors at night
D7	Rozi	Rozi	T3	2024-02-23	BARF	F	5.015845636802946	outdoor daytime / indoors at night
D7	Rozi	Rozi	T4	2024-03-06	BARF	F	5.015845636802946	outdoor daytime / indoors at night
D7	Rozi	Rozi	T5	2024-03-19	BARF	F	5.015845636802946	outdoor daytime / indoors at night
D7	Rozi	Rozi	T6	2024-03-21	REDRY	F	5.015845636802946	outdoor daytime / indoors at night
D7	Rozi	Rozi	T7	2024-04-05	REDRY	F	5.015845636802946	outdoor daytime / indoors at night
D7	Rozi	Rozi	T8	2024-04-19	REDRY	F	5.015845636802946	outdoor daytime / indoors at night
D8	Gizi	Giza	T1	2024-02-07	DRY	F	1.7495225774656564	outdoor daytime / indoors at night
D8	Gizi	Giza	T2	2024-02-21	DRY	F	1.7495225774656564	outdoor daytime / indoors at night
D8	Gizi	Giza	T3	2024-02-23	BARF	F	1.7495225774656564	outdoor daytime / indoors at night
D8	Gizi	Giza	T4	2024-03-06	BARF	F	1.7495225774656564	outdoor daytime / indoors at night
D8	Gizi	Giza	T5	2024-03-19	BARF	F	1.7495225774656564	outdoor daytime / indoors at night
D8	Gizi	Giza	T6	2024-03-21	REDRY	F	1.7495225774656564	outdoor daytime / indoors at night
D8	Gizi	Giza	T7	2024-04-05	REDRY	F	1.7495225774656564	outdoor daytime / indoors at night
D8	Gizi	Giza	T8	2024-04-19	REDRY	F	1.7495225774656564	outdoor daytime / indoors at night
D9	Haver	Haver	T1	2024-02-07	DRY	M	0.8104204740685983	outdoor continuously
D9	Haver	Haver	T2	2024-02-21	DRY	M	0.8104204740685983	outdoor continuously
D9	Haver	Haver	T3	2024-02-23	BARF	M	0.8104204740685983	outdoor continuously
D9	Haver	Haver	T4	2024-03-06	BARF	M	0.8104204740685983	outdoor continuously
D9	Haver	Haver	T5	2024-03-19	BARF	M	0.8104204740685983	outdoor continuously
D9	Haver	Haver	T6	2024-03-21	REDRY	M	0.8104204740685983	outdoor continuously
D9	Haver	Haver	T7	2024-04-05	REDRY	M	0.8104204740685983	outdoor continuously
D9	Haver	Haver	T8	2024-04-19	REDRY	M	0.8104204740685983	outdoor continuously
