## Supplementary Table 5 for "Rapid and largely reversible shifts in the canine fecal metabolome during dietary change"

mode	pathway	robust_n	increased_n	decreased_n	dominant_direction	directional_binomial_p	directional_BH_q	test_alternative	BH_family_size
ESI+	Amino acids	6	2	4	decrease	0.6875	0.7857142857142857	two-sided	8
ESI+	Aromatic AA/phenolic	26	7	19	decrease	0.028959274291992188	0.0625	two-sided	8
ESI+	Bile acids	6	6	0	increase	0.03125	0.0625	two-sided	8
ESI+	Histidine/bioactive amine	4	1	3	decrease	0.625	0.7857142857142857	two-sided	8
ESI+	Indole/tryptophan	25	3	22	decrease	0.00015652179718017578	0.0012521743774414062	two-sided	8
ESI+	Purine/pyrimidine	26	9	17	decrease	0.16863754391670227	0.2698200702667236	two-sided	8
ESI+	SCFA/BCFA/fermentation	1	0	1	decrease	1.0	1.0	two-sided	8
ESI+	Sphingolipid/carnitine/choline	51	36	15	increase	0.0046013097117665325	0.01840523884706613	two-sided	8
ESI-	Amino acids	10	5	5	mixed	1.0	1.0	two-sided	8
ESI-	Aromatic AA/phenolic	27	8	19	decrease	0.052238985896110535	0.13930396238962808	two-sided	8
ESI-	Bile acids	16	11	5	increase	0.210113525390625	0.35	two-sided	8
ESI-	Histidine/bioactive amine	2	0	2	decrease	0.5	0.6666666666666666	two-sided	8
ESI-	Indole/tryptophan	25	3	22	decrease	0.00015652179718017578	0.0012521743774414062	two-sided	8
ESI-	Purine/pyrimidine	19	8	11	decrease	0.6476058959960938	0.7401210239955357	two-sided	8
ESI-	SCFA/BCFA/fermentation	6	1	5	decrease	0.21875	0.35	two-sided	8
ESI-	Sphingolipid/carnitine/choline	26	4	22	decrease	0.0005335211753845215	0.002134084701538086	two-sided	8
