## Supplementary Table 5a for "Rapid and largely reversible shifts in the canine fecal metabolome during dietary change"

Name	mode	No	mzCloud	recovery_class	BARF_beta_log2	BARF_p	REDRY_beta_log2	REDRY_p	random_intercept_variance	fit_method	converged	BARF_beta_no_Lonci	BARF_p_no_Lonci	REDRY_beta_no_Lonci	REDRY_p_no_Lonci	fit_method_no_Lonci	converged_no_Lonci	BARF_q	REDRY_q	BARF_q_no_Lonci	REDRY_q_no_Lonci	BARF_SE_recomputed	BARF_CI95_low_recomputed	BARF_CI95_high_recomputed	REDRY_SE_recomputed	REDRY_CI95_low_recomputed	REDRY_CI95_high_recomputed	REML_reproduced	inference
5-Hydroxyindole	ESI+	746	90.4	immediate	-4.482471273920787	3.524203862614016e-199	-0.5249993647316687	0.000420881314478	0.0717602420964926	powell	True	-4.424515995047519	8.373023681840333e-233	-0.3675908008765444	0.0067975083967964	powell	True	4.581465021398221e-198	0.0027357285441071	1.0884930786392432e-231	0.0441838045791766	0.14886706790808477	-4.77424536550471	-4.19069718233686	0.14886706790808477	-0.8167734563155931	-0.23322527314774377	False	asymptotic Wald normal approximation; same-cohort follow-up
4-Indolecarbaldehyde	ESI+	1038	91.8	delayed	1.7326812917142618	2.376192380726512e-13	0.011670889013655	0.9606450444914362	1.7088655096461738	lbfgs	True	1.717402578194744	2.0876746986033905e-11	0.0592481095580125	0.81721171293684	lbfgs	True	7.722625237361163e-13	0.9925388261702984	6.555531032976214e-11	0.921267405711469	0.2365202685999628	1.269110083644595	2.196252499783929	0.2365202685999628	-0.45190031905601197	0.47524209708332193	False	asymptotic Wald normal approximation; same-cohort follow-up
Indole-3-acetic acid	ESI+	1979	92.0	delayed	-1.7608905155476962	1.6531242239832185e-12	-0.5549629531442896	0.0260579829922784	0.0905514106769605	powell	True	-1.6952942312041923	3.0256297075274834e-11	-0.3086408258454731	0.2263444404138901	powell	True	4.298122982356367e-12	0.0675379306085391	6.555531032976214e-11	0.3678097156725714	0.24938271034101656	-2.2496716461830646	-1.2721093849123106	0.24938271034101656	-1.0437440837796585	-0.06618182250890464	False	asymptotic Wald normal approximation; same-cohort follow-up
N-Acetyltryptophan	ESI-	4177	85.1	persistent	-0.5966183965411015	0.0699915821009958	-0.7776978233778384	0.0181808586889071	0.0360934089499776	powell	True	-0.5865421006609945	0.0974399624231925	-0.6803935647011172	0.0545315963076643	lbfgs	True	0.0699915821009958	0.0590877907389483	0.0974399624231925	0.1181517919999393	0.3292659321319118	-1.2419677648556535	0.04873097177346031	0.3292659321319118	-1.4230471916923904	-0.13234845506327642	False	asymptotic Wald normal approximation; same-cohort follow-up
Deoxycholic acid	ESI-	13683	88.6	immediate	0.5768140578705868	1.169155507951195e-06	-0.1012325064045482	0.3936131366592329	0.0465471148226772	powell	True	0.6158692214113232	2.843271648837092e-11	-0.0174555471696154	0.8504006821952023	powell	True	1.899877700420692e-06	0.4915734542089407	6.555531032976214e-11	0.921267405711469	0.11866661994476037	0.34423175661175404	0.8093963591294195	0.11866661994476037	-0.33381480766338073	0.13134979485428483	False	asymptotic Wald normal approximation; same-cohort follow-up
Glycoursodeoxycholic acid	ESI-	16700	91.0	delayed	0.7436780996018303	0.0052543620182102	-0.002491706051047	0.9925388261702984	0.1080068366264102	powell	True	0.6768859874806689	0.0164520852168717	-0.0211250038709386	0.9403243692733464	powell	True	0.0056922255197277	0.9925388261702984	0.0178230923182776	0.9403243692733464	0.26645469712195935	0.22143648973125907	1.2659197094723964	0.26645469712195935	-0.5247333159216192	0.5197499038195181	False	asymptotic Wald normal approximation; same-cohort follow-up
Taurochenodeoxycholic acid	ESI-	18954	93.4	partial	1.2064962544892592	0.0023552419740741	0.815065154386341	0.0399155158848635	0.1962168425098599	powell	True	1.3392018765964504	0.0004278708337498	0.9037142108649492	0.0174597040814853	powell	True	0.0027834677875422	0.0741288152147466	0.0005056655307952	0.0567440382648272	0.3966983223050007	0.4289818300439866	1.984010678934514	0.3966983223050007	0.03755072994106812	1.5925795788315957	False	asymptotic Wald normal approximation; same-cohort follow-up
Phenylacetic acid	ESI-	559	90.7	delayed	-2.874269342971771	1.706814707756443e-23	-0.6200662403450381	0.0311713525885565	0.1801987031875093	powell	True	-2.933628749607819	4.401569813779928e-28	-0.3324932832779257	0.2130293518991075	powell	True	7.396197066944585e-23	0.0675379306085391	1.9073469193046354e-27	0.3678097156725714	0.2877499936537255	-3.438248967084701	-2.3102897188588383	0.2877499936537255	-1.1840458644579683	-0.05608661623210609	False	asymptotic Wald normal approximation; same-cohort follow-up
Phenylacetaldehyde	ESI-	316	92.5	partial	-2.6489110418588244	1.8888263267651583e-08	-0.9155107576399548	0.0520132383841266	0.5338956540408222	powell	True	-2.9984209559523283	1.4719792960894035e-09	-1.2287325624132732	0.0132052544390628	powell	True	4.0924570413245093e-08	0.0845215123742057	2.733675835594607e-09	0.0567440382648272	0.471178265847795	-3.5724034732185417	-1.7254186104991072	0.471178265847795	-1.8390031889996725	0.007981673719761773	False	asymptotic Wald normal approximation; same-cohort follow-up
Phenol	ESI-	100	92.5	delayed	-4.709426478216407	9.461576406803481e-104	-0.8910785575238723	4.266151339876969e-05	0.0922422959604396	powell	True	-4.701145466692453	1.4091211415600257e-146	-0.6351636744378828	0.0004951422338043	powell	True	6.150024664422262e-103	0.000554599674184	9.159287420140163e-146	0.006436849039456	0.21773070989448182	-5.136170827937932	-4.282682128494886	0.2177307098944818	-1.3178229072453982	-0.464334207802352	False	asymptotic Wald normal approximation; same-cohort follow-up
Isobutyric acid	ESI-	60	91.1	partial	-0.6677664942518149	3.0486286739757744e-05	-0.4749009709375992	0.0030221780029911	3.379077936048661e-11	powell	True	-0.6789542106940798	1.7277909591616712e-08	-0.2702149804056649	0.0248610034701308	powell	True	3.963217276168507e-05	0.0130961046796282	2.8076603086377164e-08	0.0646386090223401	0.1601434102425974	-0.9816418106887258	-0.3538911778148984	0.1601434102425974	-0.788776287374509	-0.16102565450068157	False	asymptotic Wald normal approximation; same-cohort follow-up
Leucine	ESI-	473	97.1	delayed	1.3001585178254884	1.8682577015803825e-06	0.3156365113744647	0.2471430722435941	0.3279794303256965	powell	True	1.3411152178670225	9.414776977257605e-06	0.2994430696879656	0.3225798456977856	powell	True	2.69859445783833e-06	0.3569844376851915	1.2239210070434884e-05	0.4193537994071213	0.27273136582255714	0.765614863358858	1.8347021722921184	0.27273136582255714	-0.21890714309216547	0.850180165841095	False	asymptotic Wald normal approximation; same-cohort follow-up
N-Acetylsphingosine	ESI-	10311	90.9	delayed	3.036878303490372	3.839298841634449e-07	-0.4866135895335791	0.4159467689460268	0.5402100518888794	powell	True	3.015116666687604	2.986948915545266e-07	-0.6042386158767847	0.3044585462704658	powell	True	7.130126420178262e-07	0.4915734542089407	4.314481766898717e-07	0.4193537994071213	0.598192480271135	1.8644425863362637	4.209314020644487	0.598192480271135	-1.6590493066876886	0.6858221276205345	False	asymptotic Wald normal approximation; same-cohort follow-up
