## Supplementary Table 5b for "Rapid and largely reversible shifts in the canine fecal metabolome during dietary change"

Name	mode	No	mzCloud	recovery_class	intercept	BARF_beta	BARF_se	BARF_p	REDRY_beta	REDRY_se	REDRY_p	pedigree_var	dog_specific_var	residual_var	converged	nll	optimizer	n_starts	boundary_pedigree	boundary_dog	BARF_CI95_low	BARF_CI95_high	REDRY_CI95_low	REDRY_CI95_high	likelihood_crosscheck_error	BARF_q	REDRY_q
5-Hydroxyindole	ESI+	746	90.4	immediate	8.772539403434939	-4.482471273920786	0.14848673516791008	3.4364436066839756e-200	-0.5249993647316709	0.14848673516791008	0.0004067500158723898	0.08172888182068795	0.0	0.23812175362491064	True	56.00251363059531	multi-start profile ML L-BFGS-B; explicit boundaries	9	False	True	-4.773499927031819	-4.191442620809753	-0.8160280178427037	-0.23397071162063804	7.105427357601002e-15	4.467376688689168e-199	0.0026438751031705337
4-Indolecarbaldehyde	ESI+	1038	91.8	delayed	8.768872890544845	1.7326812917142616	0.23639609974787945	2.308957741672027e-13	0.011670889013654678	0.23639609974787942	0.9606243897863287	1.97818740924024	0.0	0.6035376525409009	True	98.01601879806395	multi-start profile ML L-BFGS-B; explicit boundaries	9	False	True	1.2693534501226924	2.1960091333058305	-0.4516569525779144	0.4749987306052238	1.4210854715202004e-14	7.504112660434086e-13	0.9925102781416444
Indole-3-acetic acid	ESI+	1979	92.0	delayed	7.023214340681664	-1.7608905155476964	0.24938296777577904	1.6532109523081364e-12	-0.5549629531442886	0.24938296777577906	0.026058137087711517	0.0	0.0905487153086374	0.6716721378598766	True	91.12849746277894	multi-start profile ML L-BFGS-B; explicit boundaries	9	True	False	-2.2496721507459227	-1.27210888034947	-1.043744588342515	-0.06618131794606219	0.0	4.298348476001154e-12	0.06746596846490734
N-Acetyltryptophan	ESI-	4177	85.1	persistent	6.192868841417209	-0.5966183965410821	0.32926593120502834	0.06999157959437925	-0.7776978233778196	0.3292659312050283	0.018180857651955703	0.0	0.03609343443840827	1.1708933772849974	True	108.83509262939926	multi-start profile ML L-BFGS-B; explicit boundaries	9	True	False	-1.241967763038963	0.04873096995679882	-1.4230471898757004	-0.1323484568799388	1.4210854715202004e-14	0.06999157959437925	0.05908778736885603
Deoxycholic acid	ESI-	13683	88.6	immediate	15.64593403186176	0.5768140578705843	0.11785421343142799	9.865547706047265e-07	-0.10123250640455006	0.117854213431428	0.39036047236810056	0.045601984841544735	0.0	0.15000784873423822	True	39.00512006310677	multi-start profile ML L-BFGS-B; explicit boundaries	9	False	True	0.34582404411869505	0.8078040716224735	-0.33222252015643927	0.12975750734733918	7.105427357601002e-15	1.6031515022326806e-06	0.49157471827850396
Glycoursodeoxycholic acid	ESI-	16700	91.0	delayed	7.698828076893825	0.7436780996018284	0.26543904144998304	0.005083558277096668	-0.0024917060510469824	0.2654390414499831	0.9925102781416444	0.11459123485258484	0.0	0.7609451550395667	True	95.6488117002425	multi-start profile ML L-BFGS-B; explicit boundaries	9	False	True	0.22342713826904137	1.2639290609346154	-0.5227426673838341	0.5177592552817402	0.0	0.00550718813352139	0.9925102781416444
Taurochenodeoxycholic acid	ESI-	18954	93.4	partial	11.537152459967285	1.2064962544892546	0.3966977191359416	0.002355205798243888	0.8150651543863354	0.3966977191359416	0.03991521391132484	0.0	0.1962261876596075	1.699586067970711	True	124.20141651802656	multi-start profile ML L-BFGS-B; explicit boundaries	9	True	False	0.42898301223364466	1.9840094967448645	0.03755191213072551	1.5925783966419453	0.0	0.0027834250342882315	0.07412825440674614
Phenylacetic acid	ESI-	559	90.7	delayed	7.697625458279041	-2.8742693429717656	0.2876933174212339	1.6732665244754337e-23	-0.6200662403450323	0.28769331742123394	0.031138139291495694	0.20378893917055166	0.0	0.8938884047994166	True	102.45844888929061	multi-start profile ML L-BFGS-B; explicit boundaries	9	False	True	-3.438137883710218	-2.310400802233313	-1.183934781083485	-0.05619769960657961	1.4210854715202004e-14	7.250821606060213e-23	0.06746596846490734
Phenylacetaldehyde	ESI-	316	92.5	partial	11.610432425423308	-2.6489110418588258	0.4711750561342325	1.888407545467983e-08	-0.9155107576399564	0.4711750561342324	0.05201163922615192	0.551811168646981	0.038236315802976886	2.3976640820494484	True	138.23175400867166	multi-start profile ML L-BFGS-B; explicit boundaries	9	False	False	-3.5723971822955343	-1.7254249014221172	-1.8389968980766647	0.007975382796751918	0.0	4.091549681847297e-08	0.08451891374249687
Phenol	ESI-	100	92.5	delayed	10.929394630824468	-4.709426478216415	0.2165107147893069	6.6900393436852056e-105	-0.8910785575238798	0.2165107147893069	3.861189268788577e-05	0.10397967503052816	0.0	0.5062704078806273	True	81.7208474880201	multi-start profile ML L-BFGS-B; explicit boundaries	9	False	True	-5.133779681470468	-4.285073274962361	-1.3154317607779333	-0.4667253542698263	0.0	4.3485255733953836e-104	0.000501954604942515
Isobutyric acid	ESI-	60	91.1	partial	6.563299610090368	-0.6677664942518171	0.16014341024961787	3.0486286764208295e-05	-0.4749009709376022	0.16014341024961787	0.003022178004268267	0.0	0.0	0.27697584794087604	True	55.945875537502516	multi-start profile ML L-BFGS-B; explicit boundaries	9	True	True	-0.981641810702482	-0.3538911778011522	-0.7887762873882671	-0.1610256544869373	3.552713678800501e-14	3.9632172793470785e-05	0.01309610468516249
Leucine	ESI-	473	97.1	delayed	9.130712965514467	1.3001585178254824	0.2727312822892249	1.8682441670606958e-06	0.31563651137446014	0.27273128228922494	0.247142927475134	0.0	0.32798132878931746	0.8033294052625486	True	100.80819580948693	multi-start profile ML L-BFGS-B; explicit boundaries	9	True	False	0.7656150270811897	1.8347020085697752	-0.21890697936983272	0.850180002118753	0.0	2.698574907976561e-06	0.3569842285751936
N-Acetylsphingosine	ESI-	10311	90.9	delayed	1.9586081233960646	3.036878303490374	0.5981938526478143	3.8395340934606746e-07	-0.48661358953357825	0.5981938526478146	0.4159478385433495	0.0	0.5401749684891419	3.86462756173286	True	154.20826104667503	multi-start profile ML L-BFGS-B; explicit boundaries	9	True	False	1.86443989652743	4.209316710453318	-1.6590519964965225	0.6858248174293661	0.0	7.130563316426967e-07	0.49157471827850396
