## Supplementary Table 6a for "Rapid and largely reversible shifts in the canine fecal metabolome during dietary change"

mode	n_features	pearson_r_provider_vs_PQN_effect	spearman_r_provider_vs_PQN_effect	direction_concordance	provider_robust_n	PQN_robust_n	robust_jaccard	PQN_minus_provider_log2_effect_shift	PQN_reference	screen
ESI+	19630	1.0	1.0	0.8799796230259807	15211	16019	0.7080507547582586	0.9955126116235853	featurewise median of raw QC-passing intensities across 72 biological samples	exact sign-flip; BH per mode; abs effect >=0.5; direction agreement >=ceil(7n/9)
ESI-	22886	1.0	0.9999999999997498	0.856025517783798	16586	17529	0.675507096900938	0.9601564866315742	featurewise median of raw QC-passing intensities across 72 biological samples	exact sign-flip; BH per mode; abs effect >=0.5; direction agreement >=ceil(7n/9)
