## Supplementary Table 6b for "Rapid and largely reversible shifts in the canine fecal metabolome during dietary change"

mode	n_features	pearson_r_effect_full_vs_no_lonci	spearman_r_effect_full_vs_no_lonci	direction_concordance
ESI+	19630	0.9990192328119867	0.9988930531904038	0.9895058583800306
ESI-	22886	0.9985536427881884	0.9983909363490189	0.9851000611727694
