## Supplementary Table 6c for "Rapid and largely reversible shifts in the canine fecal metabolome during dietary change"

mode	removed_sample	phase	pearson_effect_full_vs_removed	spearman_effect_full_vs_removed	effect_direction_concordance	median_abs_effect_change	max_abs_effect_change
ESI+	Matyi 03/06	BARF	0.9995601952888911	0.9994576262785869	0.9917473255221599	0.036383245733648595	0.42649420723916887
ESI+	Haver 04/05	REDRY	1.0	1.0	1.0	0.0	3.552713678800501e-15
ESI-	Lonci 03/21	REDRY	1.0	0.9999999999999999	1.0	0.0	1.7763568394002505e-15
ESI-	Rozi 03/21	REDRY	1.0	0.9999999999999999	1.0	0.0	1.7763568394002505e-15
