## Supplementary Table 6d for "Rapid and largely reversible shifts in the canine fecal metabolome during dietary change"

mode	excluded_dog	n_QCpass_features	pearson_full_vs_LOO_effect	spearman_full_vs_LOO_effect	effect_direction_concordance	full_robust_n	LOO_robust_n	robust_jaccard	remaining_dogs	direction_agreement_required	exact_sign_configurations
ESI+	Sampo	19630	0.9987445316069762	0.9986234686899285	0.9853795211411105	15211	14362	0.9274587759890504	8	7	256
ESI+	Haver	19630	0.999148942704135	0.9990176954675808	0.9893530310748854	15211	14303	0.9316709208717848	8	7	256
ESI+	Matyi	19630	0.9988289922256333	0.9986182591489244	0.9867040244523688	15211	14552	0.9350497366881217	8	7	256
ESI+	Degesz	19630	0.9990819762466089	0.9989567991947085	0.9886907794192562	15211	14285	0.9318836782813728	8	7	256
ESI+	Lonci	19630	0.9990192328119867	0.9988930531904038	0.9895058583800306	15211	14581	0.9365574622984919	8	7	256
ESI+	Ajsa	19630	0.999243896774942	0.9991422212620789	0.9899643402954661	15211	14388	0.9367270823791141	8	7	256
ESI+	Gizi	19630	0.999221614296594	0.9991064036612054	0.9889964340295466	15211	14308	0.9298509414225942	8	7	256
ESI+	Rozi	19630	0.9989080626527336	0.9987157326483938	0.9885888945491594	15211	14610	0.9359257335756946	8	7	256
ESI+	Ilka	19630	0.9989071721743836	0.998749212856321	0.9863983698420784	15211	14522	0.9368770764119602	8	7	256
ESI-	Sampo	22886	0.9982288839616287	0.9980722869167875	0.9823035917154592	16586	15755	0.9283882893089261	8	7	256
ESI-	Haver	22886	0.998831460086938	0.9986381606934829	0.9832648780914096	16586	15504	0.9243223794674982	8	7	256
ESI-	Matyi	22886	0.9983621168592353	0.9980983626487494	0.9812112208336975	16586	15897	0.9282322212988247	8	7	256
ESI-	Degesz	22886	0.9988328646611584	0.9987164419440324	0.9854933146902036	16586	15530	0.9253042383550147	8	7	256
ESI-	Lonci	22886	0.9985536427881884	0.9983909363490189	0.9851000611727694	16586	15785	0.9299469385321648	8	7	256
ESI-	Ajsa	22886	0.9990503783333118	0.9989354729894794	0.9869789390893996	16586	15499	0.9249460043196545	8	7	256
ESI-	Gizi	22886	0.9989437480345991	0.9988032054315252	0.9841824696320894	16586	15536	0.9247408472646653	8	7	256
ESI-	Rozi	22886	0.9985101465579339	0.9982655104453486	0.981910338198025	16586	15897	0.9241203648856771	8	7	256
ESI-	Ilka	22886	0.9984882623762039	0.9983321793405495	0.982565760727082	16586	15787	0.9269642857142857	8	7	256
