## Supplementary Table 7 for "Rapid and largely reversible shifts in the canine fecal metabolome during dietary change"

Name	mode	timepoint	date	reproductive_status	D4_delta_log2_vs_own_DRY	other_8_median_delta	D4_minus_other8_median	robust_z_vs_other8	absolute_robust_z
5-Hydroxyindole	ESI+	T6	03/21	2 days prepartum	-2.8999694183177898	-0.32291415576514737	-2.5770552625526424	-10.762509134095867	10.762509134095867
5-Hydroxyindole	ESI+	T7	04/05	13 days postpartum	-0.9257180911669884	-0.2505763838748809	-0.6751417072921075	-3.109265011713225	3.109265011713225
5-Hydroxyindole	ESI+	T8	04/19	27 days postpartum	-1.5271161172334384	-0.12774902221050155	-1.3993670950229369	-10.509281353385976	10.509281353385976
4-Indolecarbaldehyde	ESI+	T6	03/21	2 days prepartum	-1.1376430241086695	-0.6488898427374625	-0.48875318137120694	-0.7704051161146707	0.7704051161146707
4-Indolecarbaldehyde	ESI+	T7	04/05	13 days postpartum	-0.01565955138591857	0.19072534259233542	-0.206384893978254	-0.5486604578961936	0.5486604578961936
4-Indolecarbaldehyde	ESI+	T8	04/19	27 days postpartum	0.04646194947094884	0.16463793946999328	-0.11817598999904444	-0.326415774086112	0.326415774086112
Indole-3-acetic acid	ESI+	T6	03/21	2 days prepartum	-2.8950005366853224	-0.3556064874515674	-2.539394049233755	-4.973133343882289	4.973133343882289
Indole-3-acetic acid	ESI+	T7	04/05	13 days postpartum	-2.151474489014822	-0.14027427891994515	-2.0112002100948767	-5.161530150007606	5.161530150007606
Indole-3-acetic acid	ESI+	T8	04/19	27 days postpartum	-2.5301448889042284	-0.08447912671893842	-2.44566576218529	-11.942115331860519	11.942115331860519
Deoxycholic acid	ESI-	T6	03/21	2 days prepartum	-2.11863645395446	0.12363049224052691	-2.242266946194987	-6.552990624796351	6.552990624796351
Deoxycholic acid	ESI-	T7	04/05	13 days postpartum	-0.9310589954926076	-0.0022476721335218386	-0.9288113233590858	-3.5726757508879965	3.5726757508879965
Deoxycholic acid	ESI-	T8	04/19	27 days postpartum	0.735350908594917	-0.14875393338465592	0.884104841979573	7.56221109284603	7.56221109284603
Glycoursodeoxycholic acid	ESI-	T6	03/21	2 days prepartum	-0.10112198622924407	0.5043611219846698	-0.6054831082139138	-0.7182527613402492	0.7182527613402492
Glycoursodeoxycholic acid	ESI-	T7	04/05	13 days postpartum	-0.7797899053491024	-0.32267926471283026	-0.45711064063627216	-0.5021816584512231	0.5021816584512231
Glycoursodeoxycholic acid	ESI-	T8	04/19	27 days postpartum	1.3206359211027054	-0.035481257306570146	1.3561171784092756	2.3933622176370153	2.3933622176370153
Taurochenodeoxycholic acid	ESI-	T6	03/21	2 days prepartum	2.729340851913477	1.4072553400145775	1.3220855118988997	2.9844506751776545	2.9844506751776545
Taurochenodeoxycholic acid	ESI-	T7	04/05	13 days postpartum	-3.360878802218995	0.6120944764950247	-3.9729732787140195	-8.301778905332403	8.301778905332403
Taurochenodeoxycholic acid	ESI-	T8	04/19	27 days postpartum	0.9491560579777474	0.6087252987497607	0.3404307592279867	0.6199541784263195	0.6199541784263195
Phenylacetic acid	ESI-	T6	03/21	2 days prepartum	-2.452462138325382	-1.5154943688626377	-0.9369677694627443	-1.2336725590912196	1.2336725590912196
Phenylacetic acid	ESI-	T7	04/05	13 days postpartum	-2.499771140657373	0.05480300098770163	-2.5545741416450745	-3.3670767720584847	3.3670767720584847
Phenylacetic acid	ESI-	T8	04/19	27 days postpartum	-3.809716411663031	0.40478146055691777	-4.214497872219949	-10.528943403205334	10.528943403205334
Phenylacetaldehyde	ESI-	T6	03/21	2 days prepartum	2.0290212540363974	-0.9824298483527496	3.011451102389147	2.1487837707402324	2.1487837707402324
Phenylacetaldehyde	ESI-	T7	04/05	13 days postpartum	3.0022010699778434	-1.1202066517702978	4.122407721748141	2.123084194153083	2.123084194153083
Phenylacetaldehyde	ESI-	T8	04/19	27 days postpartum	-0.26043128237446034	-0.7543881722337673	0.49395688985930697	0.3451544940056091	0.3451544940056091
Phenol	ESI-	T6	03/21	2 days prepartum	-4.852052339328178	-0.5561583460162725	-4.295893993311905	-11.673211202098361	11.673211202098361
Phenol	ESI-	T7	04/05	13 days postpartum	-1.5770738980963532	-0.4033936660800217	-1.1736802320163315	-2.8209236234987474	2.8209236234987474
Phenol	ESI-	T8	04/19	27 days postpartum	-2.3860666292107933	-0.18866539420513995	-2.1974012350056533	-11.966323580221223	11.966323580221223
Isobutyric acid	ESI-	T6	03/21	2 days prepartum	-3.1739205954042102	-0.21252022444473617	-2.961400370959474	-5.012063495797514	5.012063495797514
Isobutyric acid	ESI-	T7	04/05	13 days postpartum	-2.655659142122655	-0.27295031013808835	-2.3827088319845666	-10.58737011373727	10.58737011373727
Isobutyric acid	ESI-	T8	04/19	27 days postpartum	-0.5075869480525368	-0.29964792335035284	-0.20793902470218395	-0.8694380434614647	0.8694380434614647
Leucine	ESI-	T6	03/21	2 days prepartum	1.1483668882479154	0.6801024013459651	0.4682644869019503	0.25538402187188947	0.25538402187188947
Leucine	ESI-	T7	04/05	13 days postpartum	0.09951847466985875	0.35167992173041895	-0.2521614470605602	-0.3097709006143331	0.3097709006143331
Leucine	ESI-	T8	04/19	27 days postpartum	0.08766677168153514	-0.28684628847892624	0.3745130601604614	0.31449603623752254	0.31449603623752254
N-Acetylsphingosine	ESI-	T6	03/21	2 days prepartum	-2.385886524414706	-0.7867182338162403	-1.5991682905984659	-0.661161976706472	0.661161976706472
N-Acetylsphingosine	ESI-	T7	04/05	13 days postpartum	-1.961364581978391	-0.3115125000304326	-1.6498520819479583	-0.8713406996770978	0.8713406996770978
N-Acetylsphingosine	ESI-	T8	04/19	27 days postpartum	5.710410970029297	-0.7915038175470392	6.501914787576337	4.068493917490863	4.068493917490863
