## Supplementary Table 8 for "Rapid and largely reversible shifts in the canine fecal metabolome during dietary change"

Name	mode	Formula	RT_min	neutral_MW_vendor	observed_mz	mz_minus_neutral_MW	closest_common_ion_or_adduct	offset_error_Da	mass_offset_plausible	mzCloud	annotation_tier
5-Hydroxyindole	ESI+	C8 H7 N O	4.477	133.05276	134.06004	1.0072799999999802	[M+H]+	3.999999980131008e-06	True	90.4	A+
4-Indolecarbaldehyde	ESI+	C9 H7 N O	4.178	145.05277	146.06005	1.0072799999999802	[M+H]+	3.999999980131008e-06	True	91.8	A
Indole-3-acetic acid	ESI+	C10 H9 N O2	6.534	175.06343	176.0707	1.007269999999977	[M+H]+	-6.000000023043128e-06	True	92.0	A
Isobutyric acid	ESI-	C4 H8 O2	4.464	88.05258	87.0453	-1.0072800000000086	[M-H]-	-4.000000008552718e-06	True	91.1	A
Phenol	ESI-	C6 H6 O	4.172	94.04203	93.03475	-1.0072799999999944	[M-H]-	-3.999999994341863e-06	True	92.5	A
Phenylacetaldehyde	ESI-	C8 H8 O	5.711	120.05762	165.05581	44.99819000000001	[M+formate-H]-	-1.0999999993543952e-05	True	92.5	A
Leucine	ESI-	C6 H13 N O2	1.606	131.09491	130.08763	-1.0072800000000086	[M-H]-	-4.000000008552718e-06	True	97.1	A
Phenylacetic acid	ESI-	C8 H8 O2	4.048	136.05279	135.04553	-1.0072599999999738	[M-H]-	1.6000000026217265e-05	True	90.7	A
N-Acetylsphingosine	ESI-	C20 H39 N O3	12.159	341.29332	340.28604	-1.0072799999999802	[M-H]-	-3.999999980131008e-06	True	90.9	A+
Deoxycholic acid	ESI-	C24 H40 O4	10.226	392.29265	391.28537	-1.0072799999999802	[M-H]-	-3.999999980131008e-06	True	88.6	B
Glycoursodeoxycholic acid	ESI-	C26 H43 N O5	9.164	449.31443	448.30715	-1.007280000000037	[M-H]-	-4.000000036974427e-06	True	91.0	A
Taurochenodeoxycholic acid	ESI-	C26 H45 N O6 S	8.216	499.29644	498.28916	-1.007280000000037	[M-H]-	-4.000000036974427e-06	True	93.4	A
