## Supplementary Table 9 for "Rapid and largely reversible shifts in the canine fecal metabolome during dietary change"

mode	comparison	n_significant_FDR05_abslog2FC05	median_abs_log2_effect	mean_abs_log2_effect	median_recovery_index	percent_recovery_ge75	n_robust_phase_features	median_abs_BARF_effect_robust	overlap_significant_n	opposite_direction_percent	forward_reverse_cosine_similarity
ESI+	T1_T2_baseline	2277.0	0.302969032765044	0.4592201232738327
ESI+	T2_T3_forward	13209.0	1.7707671025835623	2.1341702743235857
ESI+	T5_T6_reverse	13269.0	1.8313722747488244	2.205387796115247
ESI+	T2_T8_final	0.0	0.2454786169799107	0.3413659677509611
ESI+	forward_reverse_overlap				0.8846635951764908	76.28032345013477	15211.0	2.3312127443982527	11143.0	99.59615902360224	-0.93365637442539
ESI-	T1_T2_baseline	2023.0	0.3215235670969411	0.4762575467630717
ESI-	T2_T3_forward	14045.0	1.6503998314599555	2.0052485466438243
ESI-	T5_T6_reverse	14004.0	1.7029676758488812	2.034663898027046
ESI-	T2_T8_final	13.0	0.2711924729976201	0.3886254151526997
ESI-	forward_reverse_overlap				0.8739158928046099	73.3449897503919	16586.0	2.1940487209441937	11110.0	99.2079207920792	-0.9049141510779928
