## Supplementary Table 10 for "Rapid and largely reversible shifts in the canine fecal metabolome during dietary change"

mode	cluster	n_features	label	T1_mean_scaled	T2_mean_scaled	T3_mean_scaled	T4_mean_scaled	T5_mean_scaled	T6_mean_scaled	T7_mean_scaled	T8_mean_scaled
ESI+	1	6065	Decrease → rapid reversal/overshoot	-0.04666072618722962	0.04666072618722962	-0.8954067072293203	-0.905720705759976	-0.8843958682009061	0.13657763482080118	0.031159226435099895	0.08121316375012426
ESI+	2	4233	Decrease → slower recovery	0.07255378510005256	-0.07255378510005255	-0.7085504816181158	-0.9097938982072165	-0.7936620271567497	-0.19804575221036327	-0.20771999301306632	-0.13495942585522253
ESI+	3	4913	Increase → rapid recovery	-0.01384904070022552	0.013849040700225525	0.7968465328795412	0.6375488215494001	0.8187806580295951	0.0642410416869053	0.05906444052908478	0.050034753167415257
ESI-	1	4961	Decrease → rapid reversal/overshoot	-0.07542269208971146	0.07542269208971147	-0.8402544334639829	-0.878934721136119	-0.831468718656655	0.21608404209874826	0.10547652461892171	0.1280537024143404
ESI-	2	6463	Decrease → slower recovery	0.04201724275953114	-0.04201724275953114	-0.7639351428106187	-0.8904081151538608	-0.8353190112869352	-0.19900731760814203	-0.16839787506348708	-0.1026310949768574
ESI-	3	5162	Increase → rapid recovery	-0.013638173143162933	0.013638173143162933	0.7614712719719173	0.6401900660345585	0.7844132433087573	0.03159383557779203	0.0675301646850986	0.06430057941229743
