## Supplementary Table 11 for "Rapid and largely reversible shifts in the canine fecal metabolome during dietary change"

mode	max_abs_difference_vendor_vs_raw_total_x1e6	pearson_raw_vs_normalized_BARF_effect	spearman_raw_vs_normalized_BARF_effect	paired_t_raw_total_signal_DRY_vs_BARF_p
ESI+	2.1827872842550278e-09	1.0	1.0	0.4961348730689032
ESI-	9.74978320300579e-10	1.0	0.9999999999998064	0.40942713266736375
