## Supplementary Table 12 for "Rapid and largely reversible shifts in the canine fecal metabolome during dietary change"

mode	study_id	natural_T1_T2_distance	final_T2_T8_distance	final_to_natural_ratio
ESI+	D1	51.8925342557678	33.58022856229591	0.6471109774054541
ESI+	D2	108.59067229219144	47.30473462073733	0.4356242909469391
ESI+	D3	85.8962363179074	88.69271834947355	1.0325565141319604
ESI+	D4	45.00692956809208	172.03524531266487	3.822416835887207
ESI+	D5	67.27536773297236	21.309409655636543	0.3167490624535461
ESI+	D6	66.1203106244728	70.01417797068228	1.0588906390401662
ESI+	D7	73.53008571941962	75.13092031088614	1.021771150894276
ESI+	D8	52.4942994387668	44.891442026634905	0.8551679421686459
ESI+	D9	42.54472076457435	59.18611600068017	1.391150651292148
ESI-	D1	53.21798537695917	42.67326564744935	0.8018579686018107
ESI-	D2	138.20233643451482	72.8506861530568	0.527130640715152
ESI-	D3	105.5202250567744	87.77478545093688	0.831829020490719
ESI-	D4	56.07975393759867	209.83850732491385	3.7417872332037394
ESI-	D5	77.15808880005636	30.49635862619273	0.3952451272506176
ESI-	D6	101.73167108088384	95.06195649162956	0.9344381693685996
ESI-	D7	97.57277275262898	94.51826021035312	0.9686950318607858
ESI-	D8	53.80594657500895	63.26674735873172	1.1758318807854036
ESI-	D9	39.80025693924537	67.73868722191945	1.701966078392955
