## Supplementary Table 13 for "Rapid and largely reversible shifts in the canine fecal metabolome during dietary change"

Name	Formula_ESIplus	Formula_ESIminus	RT_ESIplus	RT_ESIminus	RT_diff_min	same_formula	cross_polarity_corroborated	BARF_log2FC_ESIplus	BARF_log2FC_ESIminus	effect_direction_concordant	tier_ESIplus	tier_ESIminus	robust_ESIplus	robust_ESIminus	mzCloud_ESIplus	robust_ESIplus_master	mzCloud_ESIminus	robust_ESIminus_master
1-Methyluric acid	C6 H6 N4 O3	C6 H6 N4 O3	1.615	1.602	0.0129999999999999	True	True	1.010630196116736	1.1184881592465108	True	A	B	True	True	94.5	True	89.1	True
5-Hydroxyindole	C8 H7 N O	C8 H7 N O	4.477	4.477	0.0	True	True	-4.482471273922077	-6.299143425847027	True	A	B	True	True	90.4	True	89.9	True
Genistein	C15 H10 O5	C15 H10 O5	7.512	7.507	0.0049999999999998	True	True	-2.630552735355641	-2.8423987695805	True	A	B	True	True	95.8	True	87.7	True
N-Acetylsphingosine	C20 H39 N O3	C20 H39 N O3	12.179	12.159	0.0199999999999995	True	True	2.834658386754368	3.036878303405202	True	B	A	True	True	83.2	True	90.9	True
Quercetin	C15 H10 O7	C15 H10 O7	6.966	6.952	0.0140000000000002	True	True	-1.9269292951409764	-3.0938421406082317	True	B	B	True	True	83.2	True	85.8	True
Sinapinic acid	C11 H12 O5	C11 H12 O5	5.728	5.715	0.0129999999999999	True	True	-3.3402522289016483	-3.912995248813828	True	A	A	True	True	90.7	True	90.3	True
