## Supplementary Table 14a for "Rapid and largely reversible shifts in the canine fecal metabolome during dietary change"

animal_id	sire	dam	sex_from_parent_role	source_screenshot	founder_assumption	F
Sziki Fickó			M	visible ancestor; parents not supplied	True	0.0
Szépvízer-Pusztai Gyöngyi II			F	visible ancestor; parents not supplied	True	0.0
Iharos-Fürge Falkó	Sziki Fickó	Szépvízer-Pusztai Gyöngyi II	M	sources/D1.png	False	0.0
Mocskos Brácsás			M	visible ancestor; parents not supplied	True	0.0
Szépvízer-Pusztai Cili			F	visible ancestor; parents not supplied	True	0.0
Mocskos Rokka	Mocskos Brácsás	Szépvízer-Pusztai Cili	F	sources/D1.png	False	0.0
Cseri-Subás Róna	Iharos-Fürge Falkó	Mocskos Rokka	M	sources/D1.png	False	0.0
Sziki Tisi			M	visible ancestor; parents not supplied	True	0.0
Cseri-Subás Rokka			F	visible ancestor; parents not supplied	True	0.0
Cseri-Subás Zsiga	Sziki Tisi	Cseri-Subás Rokka	M	sources/D1.png	False	0.0
Leshegyi Angyal			F	visible ancestor; parents not supplied	True	0.0
Cseri-Subás Hanka	Iharos-Fürge Falkó	Leshegyi Angyal	F	sources/D1.png	False	0.0
Cseri-Subás Kicsi	Cseri-Subás Zsiga	Cseri-Subás Hanka	F	sources/D1.png	False	0.0
Cseri-Subás Ugri	Cseri-Subás Róna	Cseri-Subás Kicsi	M	sources/D1.png	False	0.0625
Szöcske			M	visible ancestor; parents not supplied	True	0.0
Szépvízer-Pusztai Zsombor Dani			M	visible ancestor; parents not supplied	True	0.0
Somlyófalvi Judit Fürge			F	visible ancestor; parents not supplied	True	0.0
Ebugatta Iszter	Szépvízer-Pusztai Zsombor Dani	Somlyófalvi Judit Fürge	M	sources/D1.png	False	0.0
Bánom Mocskos Apród			M	visible ancestor; parents not supplied	True	0.0
Iharos-Fürge Dinó Buksi			F	visible ancestor; parents not supplied	True	0.0
Gulyadombi-Bátor Gigi	Bánom Mocskos Apród	Iharos-Fürge Dinó Buksi	F	sources/D3.png	False	0.0
Benedekhegyi-Pásztor Danka	Cseri-Subás Róna	Gulyadombi-Bátor Gigi	F	sources/D1.png	False	0.0
Budagyöngyi Ari	Ebugatta Iszter	Benedekhegyi-Pásztor Danka	F	sources/D1.png	False	0.0
Árkosligeti Kócos Árvácska	Szöcske	Budagyöngyi Ari	F	sources/D1.png	False	0.0
Árkosligeti Kócos Fergeteg	Cseri-Subás Ugri	Árkosligeti Kócos Árvácska	M	sources/D1.png	False	0.03515625
Nyírségfia Kanóc			M	visible ancestor; parents not supplied	True	0.0
Somlyófalvi Ulrika			F	visible ancestor; parents not supplied	True	0.0
Nyírségfia Vándor	Nyírségfia Kanóc	Somlyófalvi Ulrika	M	sources/D1.png	False	0.0
Szépvízer-Pusztai Gyuri			M	visible ancestor; parents not supplied	True	0.0
Cserszegi Babi			F	visible ancestor; parents not supplied	True	0.0
Cseri-Subás Jakab Bogáncs	Szépvízer-Pusztai Gyuri	Cserszegi Babi	M	sources/D3.png	False	0.0
Somlyófalvi Győző			M	visible ancestor; parents not supplied	True	0.0
Somlyófalvi Dajka			F	visible ancestor; parents not supplied	True	0.0
Somlyófalvi Olga	Somlyófalvi Győző	Somlyófalvi Dajka	F	sources/D3.png	False	0.0
Somlyófalvi Pásztor	Cseri-Subás Jakab Bogáncs	Somlyófalvi Olga	M	sources/D1.png	False	0.0
Nyírségfia Baba			F	visible ancestor; parents not supplied	True	0.0
Nyírségfia Okos	Somlyófalvi Pásztor	Nyírségfia Baba	F	sources/D1.png	False	0.0
Nyírségfia Ogur	Nyírségfia Vándor	Nyírségfia Okos	M	sources/D1.png	False	0.0
Borzasszegi Érces Miska			M	visible ancestor; parents not supplied	True	0.0
Rózsa-Pásztor Ardó			F	visible ancestor; parents not supplied	True	0.0
Borzasszegi Frici	Borzasszegi Érces Miska	Rózsa-Pásztor Ardó	M	sources/D1.png	False	0.0
Árkosligeti Kócos Cserge	Borzasszegi Frici	Árkosligeti Kócos Árvácska	F	sources/D1.png	False	0.0
Árkosligeti Kócos Cudar	Nyírségfia Ogur	Árkosligeti Kócos Cserge	M	sources/D1.png	False	0.0
Sziki Cimbor			M	visible ancestor; parents not supplied	True	0.0
Sziki Elza			F	visible ancestor; parents not supplied	True	0.0
Sziki Lompos	Sziki Cimbor	Sziki Elza	M	sources/D3.png	False	0.0
Sziki Boglárka			F	visible ancestor; parents not supplied	True	0.0
Sziki Glória	Sziki Lompos	Sziki Boglárka	F	sources/D1.png	False	0.0
Nyírségfia Marci	Somlyófalvi Pásztor	Sziki Glória	M	sources/D1.png	False	0.0
Bujdosóúti Hetyke			M	visible ancestor; parents not supplied	True	0.0
Rakenlov Züllött Szuz Zo			F	visible ancestor; parents not supplied	True	0.0
Rakenlov Jeles Játszó Áfonya	Bujdosóúti Hetyke	Rakenlov Züllött Szuz Zo	M	sources/D1.png	False	0.0
Tehéntánci Gizus			F	visible ancestor; parents not supplied	True	0.0
Tehéntánci Ida Bogáncs	Cseri-Subás Róna	Tehéntánci Gizus	F	sources/D1.png	False	0.0
Angiházi Csip-Csup	Rakenlov Jeles Játszó Áfonya	Tehéntánci Ida Bogáncs	F	sources/D1.png	False	0.0
Galla-Hegyi Gyűszű	Nyírségfia Marci	Angiházi Csip-Csup	F	sources/D1.png	False	0.0
Árkosligeti Kócos Ruca	Árkosligeti Kócos Cudar	Galla-Hegyi Gyűszű	F	sources/D1.png	False	0.017578125
D1	Árkosligeti Kócos Fergeteg	Árkosligeti Kócos Ruca	M	sources/D1.png	False	0.044189453125
Galla-Hegyi Gomboc CAPT CM			M	visible ancestor; parents not supplied	True	0.0
Ebugatta Kristály			M	visible ancestor; parents not supplied	True	0.0
Somlyófalvi Gazsi			M	visible ancestor; parents not supplied	True	0.0
Somlyófalvi Pletyka			F	visible ancestor; parents not supplied	True	0.0
Somlyófalvi Szidike	Somlyófalvi Gazsi	Somlyófalvi Pletyka	F	sources/D2.png	False	0.0
Szürkebarát Micsoda-Mázli	Ebugatta Kristály	Somlyófalvi Szidike	F	sources/D6.png	False	0.0
Szürkebarát Balhé	Galla-Hegyi Gomboc CAPT CM	Szürkebarát Micsoda-Mázli	M	sources/D2.png	False	0.0
Szürkebarát Dagoca	Szürkebarát Balhé	Somlyófalvi Szidike	M	sources/D2.png	False	0.125
Mariell De Marque Jokey Fancier			M	visible ancestor; parents not supplied	True	0.0
Bennaz' Iasza-Swox			F	visible ancestor; parents not supplied	True	0.0
Pommerac Csar	Mariell De Marque Jokey Fancier	Bennaz' Iasza-Swox	M	sources/D5.png	False	0.0
Bennaz' Dia-Logh			M	visible ancestor; parents not supplied	True	0.0
Bennaz' Hannih-Lhie			F	visible ancestor; parents not supplied	True	0.0
Bennaz' Pirozka Ha-Logh	Bennaz' Dia-Logh	Bennaz' Hannih-Lhie	F	sources/D5.png	False	0.0
Bennaz' Bb-Brahze Pi-Csa	Pommerac Csar	Bennaz' Pirozka Ha-Logh	M	sources/D2.png	False	0.0
Karvakorvan Yitöipää			M	visible ancestor; parents not supplied	True	0.0
Napos Zivatar			F	visible ancestor; parents not supplied	True	0.0
Napos Gisella	Karvakorvan Yitöipää	Napos Zivatar	F	sources/D2.png	False	0.0
Napos Muzsa	Bennaz' Bb-Brahze Pi-Csa	Napos Gisella	F	sources/D2.png	False	0.0
Lamkar Apollo	Szürkebarát Dagoca	Napos Muzsa	M	sources/D2.png	False	0.0
Komlókerti Vagány Egyke			M	visible ancestor; parents not supplied	True	0.0
Komlókerti Vagány Margo			F	visible ancestor; parents not supplied	True	0.0
Komlókerti Vagány Otti	Komlókerti Vagány Egyke	Komlókerti Vagány Margo	M	sources/D2.png	False	0.0
Homoki Pusztás Lármás			M	visible ancestor; parents not supplied	True	0.0
Fodros Tündi			F	visible ancestor; parents not supplied	True	0.0
Lovasbarát Alma	Homoki Pusztás Lármás	Fodros Tündi	F	sources/D2.png	False	0.0
Lovasbarát Glenn	Komlókerti Vagány Otti	Lovasbarát Alma	M	sources/D2.png	False	0.0
Ebugatta Góbé			M	visible ancestor; parents not supplied	True	0.0
Fickó 756/B			M	visible ancestor; parents not supplied	True	0.0
Cselétepusztai Boglár			F	visible ancestor; parents not supplied	True	0.0
Kaffogó Felhő	Fickó 756/B	Cselétepusztai Boglár	F	sources/D4.png	False	0.0
Kaffogó Papzsák	Ebugatta Góbé	Kaffogó Felhő	M	sources/D6.png	False	0.0
Karvakorvan Merimiina			F	visible ancestor; parents not supplied	True	0.0
Karvakorvan Oravanmarja	Szöcske	Karvakorvan Merimiina	F	sources/D6.png	False	0.0
Karvakorvan Timotei	Kaffogó Papzsák	Karvakorvan Oravanmarja	M	sources/D2.png	False	0.0
Szürkebarát Spiné	Ebugatta Kristály	Somlyófalvi Szidike	F	sources/D2.png	False	0.0
Napos Julia	Karvakorvan Timotei	Szürkebarát Spiné	F	sources/D2.png	False	0.0
Cuidado Romantic Rozsa	Lovasbarát Glenn	Napos Julia	F	sources/D2.png	False	0.0
Cuidado Utterly Unika	Lamkar Apollo	Cuidado Romantic Rozsa	F	sources/D2.png	False	0.0234375
D2	D1	Cuidado Utterly Unika	F	sources/D2.png	False	0.00244140625
Havaspusztai Gyöngyi Csutka			F	visible ancestor; parents not supplied	True	0.0
Cseri-Subás Érces	Iharos-Fürge Falkó	Havaspusztai Gyöngyi Csutka	M	sources/D3.png	False	0.0
Benedekhegyi-Pásztor Éber	Cseri-Subás Érces	Gulyadombi-Bátor Gigi	F	sources/D3.png	False	0.0
Kilvan Lang	Somlyófalvi Pásztor	Benedekhegyi-Pásztor Éber	M	sources/D3.png	False	0.0
Tanyasi Durcás Apacs			M	visible ancestor; parents not supplied	True	0.0
Kisalföldi-Aku Lotti			F	visible ancestor; parents not supplied	True	0.0
Kisalföldi-Aku Lerry	Tanyasi Durcás Apacs	Kisalföldi-Aku Lotti	M	sources/D3.png	False	0.0
Rakenlov Dehogy Rossza			M	visible ancestor; parents not supplied	True	0.0
Rakenlov Ostoba Ures			F	visible ancestor; parents not supplied	True	0.0
Rakenlov Mici-Maci	Rakenlov Dehogy Rossza	Rakenlov Ostoba Ures	F	sources/D3.png	False	0.0
Mocskos Nyertes Nomád	Kisalföldi-Aku Lerry	Rakenlov Mici-Maci	M	sources/D3.png	False	0.0
Ebugatta Filip			M	visible ancestor; parents not supplied	True	0.0
Kisalföldi-Aku Angyal			F	visible ancestor; parents not supplied	True	0.0
Pásztortűz Csillaga Sebaj	Ebugatta Filip	Kisalföldi-Aku Angyal	M	sources/D3.png	False	0.0
Mysopan's Loudness			M	visible ancestor; parents not supplied	True	0.0
Mariell De Marque Ecs-Csi'tra			F	visible ancestor; parents not supplied	True	0.0
Mariell De Marque Hippa Djoyce	Mysopan's Loudness	Mariell De Marque Ecs-Csi'tra	F	sources/D3.png	False	0.0
Napos Venesszony	Pásztortűz Csillaga Sebaj	Mariell De Marque Hippa Djoyce	F	sources/D3.png	False	0.0
Napos Csillagvirag	Mocskos Nyertes Nomád	Napos Venesszony	F	sources/D3.png	False	0.0
Infame's Black Winterday	Kilvan Lang	Napos Csillagvirag	M	sources/D3.png	False	0.0
Sziki Villám			M	visible ancestor; parents not supplied	True	0.0
Cseri-Subás Mimi	Sziki Villám	Mocskos Rokka	F	sources/D3.png	False	0.0
Kit-Tric Hajnal	Sziki Lompos	Cseri-Subás Mimi	F	sources/D3.png	False	0.0
Cseri-Subás Csibi Öcsi	Cseri-Subás Róna	Kit-Tric Hajnal	M	sources/D3.png	False	0.0625
Angiházi Csimbok	Rakenlov Jeles Játszó Áfonya	Tehéntánci Ida Bogáncs	M	sources/D3.png	False	0.0
BánomBuksi			M	visible ancestor; parents not supplied	True	0.0
Csenkevári Borcsa			F	visible ancestor; parents not supplied	True	0.0
Bogár	BánomBuksi	Csenkevári Borcsa	M	sources/D3.png	False	0.0
Kertvárosi-Maskarás Manci			F	visible ancestor; parents not supplied	True	0.0
Ceglédi-Bojtár Baba	Somlyófalvi Gazsi	Kertvárosi-Maskarás Manci	F	sources/D3.png	False	0.0
Magasúti Csitri	Bogár	Ceglédi-Bojtár Baba	F	sources/D3.png	False	0.0
Magasúti Csikasz	Angiházi Csimbok	Magasúti Csitri	F	sources/D3.png	False	0.0
Titoktudó Ajtatos Mano	Cseri-Subás Csibi Öcsi	Magasúti Csikasz	F	sources/D3.png	False	0.03515625
D3	Infame's Black Winterday	Titoktudó Ajtatos Mano	M	sources/D3.png	False	0.0048828125
Bennaz' Qurth-Gazle			M	visible ancestor; parents not supplied	True	0.0
Bennaz' Bh-rikk			M	visible ancestor; parents not supplied	True	0.0
Bennaz' Dia-lingh			F	visible ancestor; parents not supplied	True	0.0
Bennaz' Jaszmin-Dirikk	Bennaz' Bh-rikk	Bennaz' Dia-lingh	F	sources/D4.png	False	0.0
Bennaz' Zheb Jasz-Qu	Bennaz' Qurth-Gazle	Bennaz' Jaszmin-Dirikk	M	sources/D5.png	False	0.0
Bennaz' Kingh Edh Af Viken			M	visible ancestor; parents not supplied	True	0.0
Kjellberget's Cehlma			F	visible ancestor; parents not supplied	True	0.0
Bennaz' Riha Ki-Celm	Bennaz' Kingh Edh Af Viken	Kjellberget's Cehlma	F	sources/D5.png	False	0.0
Bennaz' Oo-Ohszborn Rih-Zhe	Bennaz' Zheb Jasz-Qu	Bennaz' Riha Ki-Celm	M	sources/D5.png	False	0.0
Bennaz' Sztigh Jasz-Lu			M	visible ancestor; parents not supplied	True	0.0
Bennaz' Qrisz-Gazle			F	visible ancestor; parents not supplied	True	0.0
Fre To's Cadar	Bennaz' Sztigh Jasz-Lu	Bennaz' Qrisz-Gazle	M	sources/D5.png	False	0.0
Mariell De Marque Happy Djoker			M	visible ancestor; parents not supplied	True	0.0
Kjellberget's Cwelha			F	visible ancestor; parents not supplied	True	0.0
Bennaz' Klarha Cve-Djo	Mariell De Marque Happy Djoker	Kjellberget's Cwelha	F	sources/D5.png	False	0.0
Fre To's Klarhas Sarina	Fre To's Cadar	Bennaz' Klarha Cve-Djo	F	sources/D5.png	False	0.0
Fre To's Sarinas Derek Odin	Bennaz' Oo-Ohszborn Rih-Zhe	Fre To's Klarhas Sarina	M	sources/D5.png	False	0.0
Cheerful's Gavalier			M	visible ancestor; parents not supplied	True	0.0
Kilvan Macko	Cheerful's Gavalier	Benedekhegyi-Pásztor Éber	M	sources/D5.png	False	0.0
Bennaz' Lucasz Ha-Lou	Mysopan's Loudness	Bennaz' Hannih-Lhie	M	sources/D4.png	False	0.0
Bennaz' Unnih Jasz-Lu	Bennaz' Lucasz Ha-Lou	Bennaz' Jaszmin-Dirikk	F	sources/D5.png	False	0.0
Bennaz' Mm-Myzlih Unn-Mack	Kilvan Macko	Bennaz' Unnih Jasz-Lu	F	sources/D5.png	False	0.0
Bennaz' Tt-Toszkah Bra-Myz	Bennaz' Bb-Brahze Pi-Csa	Bennaz' Mm-Myzlih Unn-Mack	F	sources/D5.png	False	0.015625
Csillagosz Ali	Fre To's Sarinas Derek Odin	Bennaz' Tt-Toszkah Bra-Myz	M	sources/D5.png	False	0.0078125
D5	Csillagosz Ali	D2	F	sources/D5.png	False	0.0088653564453125
Bennaz' Uhfe Jasz-Lu	Bennaz' Lucasz Ha-Lou	Bennaz' Jaszmin-Dirikk	M	sources/D4.png	False	0.0
Borzas			M	visible ancestor; parents not supplied	True	0.0
Szutyok Szöszke			F	visible ancestor; parents not supplied	True	0.0
Szutyok Huszár	Borzas	Szutyok Szöszke	M	sources/D4.png	False	0.0
Ebugatta Durci			M	visible ancestor; parents not supplied	True	0.0
Pimpa			F	visible ancestor; parents not supplied	True	0.0
Kaffogó Eper	Ebugatta Durci	Pimpa	F	sources/D4.png	False	0.0
Kaffogó Lulu	Szutyok Huszár	Kaffogó Eper	F	sources/D4.png	False	0.0
Karvakorvan Basso	Bennaz' Uhfe Jasz-Lu	Kaffogó Lulu	M	sources/D4.png	False	0.0
Kaffogó Lencse	Szöcske	Kaffogó Felhő	F	sources/D4.png	False	0.0
Kornyitói Iles	Borzas	Kaffogó Lencse	F	sources/D4.png	False	0.0
Kaffogó Zabos	Karvakorvan Basso	Kornyitói Iles	M	sources/D4.png	False	0.03125
Szutyok 6815/R/13			M	visible ancestor; parents not supplied	True	0.0
Cseri-Subás Diák Dani			M	visible ancestor; parents not supplied	True	0.0
Borzasszegi Éhes Maszat			F	visible ancestor; parents not supplied	True	0.0
Ménesvölgyi Ravasz Pityke	Cseri-Subás Diák Dani	Borzasszegi Éhes Maszat	M	sources/D4.png	False	0.0
Szutyok Katica	Borzas	Szutyok Szöszke	F	sources/D4.png	False	0.0
Marjalaki-Kiskunkó Humbuk	Ménesvölgyi Ravasz Pityke	Szutyok Katica	M	sources/D4.png	False	0.0
Dollár 17/R/04			M	visible ancestor; parents not supplied	True	0.0
Kicsi 16/R/04			F	visible ancestor; parents not supplied	True	0.0
Fickó 18/B/04	Dollár 17/R/04	Kicsi 16/R/04	F	sources/D4.png	False	0.0
Ménesvölgyi Ördöző	Marjalaki-Kiskunkó Humbuk	Fickó 18/B/04	F	sources/D4.png	False	0.0
Ménesvölgyi Tücsök	Szutyok 6815/R/13	Ménesvölgyi Ördöző	F	sources/D4.png	False	0.0
D4	Kaffogó Zabos	Ménesvölgyi Tücsök		sources/D4.png	False	0.01171875
Napos Zaszló			M	visible ancestor; parents not supplied	True	0.0
Pásztortűz Csillaga Borzas			F	visible ancestor; parents not supplied	True	0.0
Szürkebarát Ugri-Füles	Napos Zaszló	Pásztortűz Csillaga Borzas	M	sources/D6.png	False	0.0
Szürkebarát Csalogány	Szürkebarát Ugri-Füles	Szürkebarát Micsoda-Mázli	F	sources/D6.png	False	0.0
Pumidoroaramis	Karvakorvan Timotei	Szürkebarát Csalogány	M	sources/D6.png	False	0.0
Mariell De Marque Ecs-Csetre			F	visible ancestor; parents not supplied	True	0.0
Mariell De Marque Jimgo Feeling	Mariell De Marque Happy Djoker	Mariell De Marque Ecs-Csetre	M	sources/D6.png	False	0.0
Kilvan Larma A Mariell	Somlyófalvi Pásztor	Benedekhegyi-Pásztor Éber	F	sources/D6.png	False	0.0
Mariell De Marque Pokerface Maveric	Mariell De Marque Jimgo Feeling	Kilvan Larma A Mariell	M	sources/D6.png	False	0.0
Millipedes Attila			M	visible ancestor; parents not supplied	True	0.0
Napos Ravasch	Millipedes Attila	Mariell De Marque Hippa Djoyce	M	sources/D6.png	False	0.0
Kilvan Lany Bagarsjö	Somlyófalvi Pásztor	Benedekhegyi-Pásztor Éber	F	sources/D6.png	False	0.0
Mariell De Marque Urdit Starbright	Napos Ravasch	Kilvan Lany Bagarsjö	F	sources/D6.png	False	0.0
Mariell De Marque Delightful Deal	Mariell De Marque Pokerface Maveric	Mariell De Marque Urdit Starbright	F	sources/D6.png	False	0.0625
Mariell De Marque Monark Maharadja	Pumidoroaramis	Mariell De Marque Delightful Deal	M	sources/D6.png	False	0.0
Losonczy Apor			M	visible ancestor; parents not supplied	True	0.0
Nyírségfia Jámbor	Losonczy Apor	Sziki Glória	M	sources/D6.png	False	0.0
Mariell De Marque Mango Incredible			M	visible ancestor; parents not supplied	True	0.0
Flortinen's Klara Kanon			F	visible ancestor; parents not supplied	True	0.0
Flortinen's Fina Fröken Smilla	Mariell De Marque Mango Incredible	Flortinen's Klara Kanon	F	sources/D6.png	False	0.0
Arbetsmyrans Canon-Compis	Nyírségfia Jámbor	Flortinen's Fina Fröken Smilla	M	sources/D6.png	False	0.0
Mariell De Marque Ecs-Csodus			M	visible ancestor; parents not supplied	True	0.0
Bagarsjön's Annetaps Cula-Capia			F	visible ancestor; parents not supplied	True	0.0
Borgarmarken's Ecs-Son Well-Deserve	Mariell De Marque Ecs-Csodus	Bagarsjön's Annetaps Cula-Capia	M	sources/D6.png	False	0.0
Flortinen's Frenetiske Fido			M	visible ancestor; parents not supplied	True	0.0
Borgarmarken's Kelly			F	visible ancestor; parents not supplied	True	0.0
Shiplutycans Thalia	Flortinen's Frenetiske Fido	Borgarmarken's Kelly	F	sources/D6.png	False	0.0
Cha-Cha	Borgarmarken's Ecs-Son Well-Deserve	Shiplutycans Thalia	F	sources/D6.png	False	0.0
Borgarmarken's Mustang Cobra	Arbetsmyrans Canon-Compis	Cha-Cha	M	sources/D6.png	False	0.0
Kaffogó Vászon Vackor			M	visible ancestor; parents not supplied	True	0.0
Ménesvölgyi Róka-Rézi			F	visible ancestor; parents not supplied	True	0.0
Ménesvölgyi Manocska	Kaffogó Vászon Vackor	Ménesvölgyi Róka-Rézi	F	sources/D6.png	False	0.0
Nyírségfia Bogancs	Nyírségfia Vándor	Ménesvölgyi Manocska	M	sources/D6.png	False	0.0
Veszprémi-Állatkerti Adorján			M	visible ancestor; parents not supplied	True	0.0
Cserszegikert-Csárdai Luca			F	visible ancestor; parents not supplied	True	0.0
Csúnyatelepi Ancsa	Veszprémi-Állatkerti Adorján	Cserszegikert-Csárdai Luca	F	sources/D6.png	False	0.0
Galla-Hegyi Becses	Rakenlov Jeles Játszó Áfonya	Csúnyatelepi Ancsa	F	sources/D6.png	False	0.0
Okoska Koroscenko	Nyírségfia Bogancs	Galla-Hegyi Becses	F	sources/D6.png	False	0.0
Mariell De Marque Lotus Av Fylgia	Borgarmarken's Mustang Cobra	Okoska Koroscenko	F	sources/D6.png	False	0.0
D6	Mariell De Marque Monark Maharadja	Mariell De Marque Lotus Av Fylgia		sources/D6.png	False	0.0
D8	D3	D5		sources/D8.png	False	0.01080322265625
Mariell De Marque Loremo Av Fylgia	Borgarmarken's Mustang Cobra	Okoska Koroscenko	M	sources/D7.png	False	0.0
D7	Mariell De Marque Loremo Av Fylgia	D2	F	sources/D7.png	False	0.0048828125
Kaffogó Szürke			M	visible ancestor; parents not supplied	True	0.0
Karvakorvan Vesihiisi	Kaffogó Szürke	Karvakorvan Oravanmarja	M	sources/D9.png	False	0.0
Karvakorvan Elohiiri	Karvakorvan Vesihiisi	Kaffogó Lulu	M	sources/D9.png	False	0.0
Napos Zajos	Karvakorvan Elohiiri	Cuidado Romantic Rozsa	M	sources/D9.png	False	0.015625
Angiházi Ispán			M	visible ancestor; parents not supplied	True	0.0
Angiházi Borbolya			F	visible ancestor; parents not supplied	True	0.0
Galla-Hegyi Liza	Angiházi Ispán	Angiházi Borbolya	F	sources/D9.png	False	0.0
Galla-Hegyi Szimat	Csillagosz Ali	Galla-Hegyi Liza	M	sources/D9.png	False	0.0
Szürkebarát Zivatar			F	visible ancestor; parents not supplied	True	0.0
Szürkebarát Eca Hello-Kitty	Szürkebarát Dagoca	Szürkebarát Zivatar	F	sources/D9.png	False	0.0
April O'Pumidoro	Pumidoroaramis	Szürkebarát Eca Hello-Kitty	F	sources/D9.png	False	0.03125
Italianstyle Barbie	Galla-Hegyi Szimat	April O'Pumidoro	F	sources/D9.png	False	0.0
Italianstyle Fume' Draconis	Napos Zajos	Italianstyle Barbie	M	sources/D9.png	False	0.0166015625
D9	Italianstyle Fume' Draconis	D7		sources/D9.png	False	0.022892951965332
