## Supplementary Table 14b for "Rapid and largely reversible shifts in the canine fecal metabolome during dietary change"

study_id	D1	D2	D3	D4	D5	D6	D7	D8	D9
D1	1.044189453125	0.5245361328125	0.06298828125	0.009765625	0.263885498046875	0.02374267578125	0.27203369140625	0.1634368896484375	0.14110183715820312
D2	0.5245361328125	1.00244140625	0.033203125	0.00732421875	0.5100860595703125	0.025543212890625	0.506103515625	0.27164459228515625	0.29883766174316406
D3	0.06298828125	0.033203125	1.0048828125	0.0009765625	0.0216064453125	0.024169921875	0.021484375	0.51324462890625	0.0120391845703125
D4	0.009765625	0.00732421875	0.0009765625	1.01171875	0.010498046875	0.00439453125	0.003662109375	0.0057373046875	0.016357421875
D5	0.263885498046875	0.5100860595703125	0.0216064453125	0.010498046875	1.0088653564453125	0.0159454345703125	0.25748443603515625	0.5152359008789062	0.18312931060791016
D6	0.02374267578125	0.025543212890625	0.024169921875	0.00439453125	0.0159454345703125	1.0	0.1377716064453125	0.02005767822265625	0.09272003173828125
D7	0.27203369140625	0.506103515625	0.021484375	0.003662109375	0.25748443603515625	0.1377716064453125	1.0048828125	0.13948440551757812	0.525334358215332
D8	0.1634368896484375	0.27164459228515625	0.51324462890625	0.0057373046875	0.5152359008789062	0.02005767822265625	0.13948440551757812	1.01080322265625	0.09758424758911133
D9	0.14110183715820312	0.29883766174316406	0.0120391845703125	0.016357421875	0.18312931060791016	0.09272003173828125	0.525334358215332	0.09758424758911133	1.022892951965332
