## Supplementary Table 14c for "Rapid and largely reversible shifts in the canine fecal metabolome during dietary change"

animal_id	study_name	registered_name	registration_visible	screenshot_evidence	identity_note
D1	Degesz	Árkosligeti Kócos Degesz	6886/13	D2,D5,D7,D8,D9
D2	Ilka	Cuidado Xotic	422/16	D5,D7,D8,D9	Quisite corrected to Xotic by author; same displayed number and parents.
D3	Sampo	Infame’s Sampo	589/H/16	D8
D4	Lonci			D4	Registered name of focal dog not visible; screenshot assigned by author.
D5	Ajsa	Serteperti Ajsa	827/18	D8
D6	Matyi			D6	Registered name of focal dog not visible; screenshot assigned by author.
D7	Rozi	Serteperti Babarózsa	927/19	D9
D8	Gizi / Giza			D8	Dataset Gizi, manuscript Giza; focal registered name not visible.
D9	Haver			D9	Registered name of focal dog not visible; screenshot assigned by author.
Cseri-Subás Róna		Cseri-Subás Róna	525/89	D1,D3
Somlyófalvi Pásztor		Somlyófalvi Pásztor	695/90	D1,D3,D6
Szöcske		Szöcske	1615/B/94	D1,D4,D6
Benedekhegyi-Pásztor Éber		Benedekhegyi-Pásztor Éber	SF46587/94; 1182/92	D3,D5,D6
Bennaz' Bb-Brahze Pi-Csa		Bennaz' Bb-Brahze Pi-Csa	S47349/2002	D2,D5
Cuidado Romantic Rozsa		Cuidado Romantic Rozsa	FI17786/13	D2,D9
Karvakorvan Timotei		Karvakorvan Timotei	ER22733/00	D2,D6,D9
Kaffogó Lulu		Kaffogó Lulu	ER40659/03	D4,D9
Borgarmarken's Mustang Cobra		Borgarmarken's Mustang Cobra	S52855/2007	D6,D7,D9	Shared parent of Lotus and Loremo.
Okoska Koroscenko		Okoska Koroscenko	SE38355/2011	D6,D7,D9	Shared parent of Lotus and Loremo.
Borzas		Borzas	2018/95/B	D4	Not merged with Pásztortűz Csillaga Borzas.
