## Supplementary Table 15 for "Rapid and largely reversible shifts in the canine fecal metabolome during dietary change"

selection_rank	mode	No	RT_min	mz	Molecular_Weight	Name	Formula	mzCloud	mzVault	QC_RSD_percent	annotation_tier	BARF_vs_DRY_log2FC	BARF_p	REDRY_vs_DRY_log2FC	REDRY_p	dogs_same_direction	rT6	rT7	rT8	recovery_class	BARF_q	REDRY_q	robust_diet_response	cross_polarity_corroborated	annotation_tier_plus	curated_pathway	feature_id	log2_variance	display_label
1	ESI-	1032	4.479	206.04593	161.04776	2,4-Quinolinediol	C9 H7 N O2	94.7		2.100033700650557	A	-11.685084365889038	0.00390625	-0.486732067146848	0.078125	9	0.0753314955600816	0.0376194627577515	0.0120114429552916	immediate	0.0074233716475095	0.2884615384615384	True	False	A		ESI-:1032	32.95794865517769	2,4-Quinolinediol [ESI-:1032]
2	ESI+	16591	5.315	442.26899	441.26173	Methanandamide phosphate	C23 H40 N O5 P	52.8		6.789298685091261	C	-10.650426262365226	0.00390625	-2.5374774222082674	0.21875	9	0.2461947572805279	0.265445766503303	0.2031132409104893	immediate	0.006934799382716	0.513152528548124	True	False	C		ESI+:16591	31.303507748895537	Methanandamide phosphate [ESI+:16591]
3	ESI+	18384	5.316	493.27997	492.2727	Deoxycorticosterone 21-glucoside	C27 H40 O8	67.9		6.865594394795823	C	-7.946491821926843	0.00390625	2.289626734877734	0.04296875	9	-0.4066375208477426	-0.2016457851696709	-0.2561082215343827	overshoot	0.006934799382716	0.2385678088803088	True	True	C		ESI+:18384	26.569768504615347	Deoxycorticosterone 21-glucoside [ESI+:18384]
4	ESI+	6699	5.314	294.21705	276.18323	Molindone	C16 H24 N2 O2			6.561661776224542	C	-10.135683716413974	0.00390625	-1.954639046251497	0.2109375	9	0.2258935999840738	0.2142090954603662	0.1384391476932183	immediate	0.006934799382716	0.508087311557789	True	False	C		ESI+:6699	26.39159609487438	Molindone [ESI+:6699]
5	ESI-	268	4.479	162.05618	117.05797	Indole	C8 H7 N			2.8177067555694846	C	-10.087617834997069	0.00390625	-0.5267232146317704	0.04296875	9	0.0968754951300851	0.0445689194095045	0.0152000648352351	immediate	0.0074233716475095	0.2016955835962145	True	False	C	Indole/tryptophan	ESI-:268	23.667079799845215	Indole [ESI-:268]
6	ESI+	11276	8.487	365.31575	347.28192	O-Arachidonoyl ethanolamine	C22 H37 N O2	79.3		8.746314436982278	C	-9.071239512254978	0.00390625	0.8028156805470884	0.01171875	9	-0.1187020162361096	-0.0693897015808966	-0.0774119146675646	immediate	0.006934799382716	0.1186729753521126	True	False	C		ESI+:11276	22.611655959401027	O-Arachidonoyl ethanolamine [ESI+:11276]
7	ESI+	10652	7.761	339.17001	338.16271	2'-Oxoquinidinone	C20 H22 N2 O3			7.716670035425997	C	-9.109295424202664	0.00390625	-1.005911001366932	0.41796875	9	0.1979495131272245	0.1416598334318709	-0.0083287300491817	immediate	0.006934799382716	0.6956470630787037	True	True	C		ESI+:10652	22.33664384846814	2'-Oxoquinidinone [ESI+:10652]
8	ESI+	12303	8.963	381.31055	363.27673	20-HETE ethanolamide	C22 H37 N O3			8.16172990860424	C	-9.247043751571844	0.00390625	0.4787765561036965	0.01953125	9	-0.0700709493950708	-0.0395165247826903	-0.0457410510135398	immediate	0.006934799382716	0.1534750683060109	True	False	C		ESI+:12303	22.03857978219105	20-HETE ethanolamide [ESI+:12303]
9	ESI-	1796	1.113	187.04246	188.04974	6-Hydroxy-2-naphthoic acid	C11 H8 O3	50.9		16.088979919714454	C	-6.407623077921359	0.00390625	0.1581901270676368	0.875	9	-0.372310539313215	0.1984224673862118	0.0998246672242313	delayed	0.0074233716475095	0.9553049671292916	True	False	C		ESI-:1796	21.174063969555885	6-Hydroxy-2-naphthoic acid [ESI-:1796]
10	ESI-	20455	7.262	541.11424	542.12152	Chamaechromone	C30 H22 O10			4.541250900727772	C	-9.43461605767917	0.00390625	-0.6023894901550961	0.0390625	9	0.0730378165377821	0.0415105838261839	0.0769981829222047	immediate	0.0074233716475095	0.19375	True	False	C		ESI-:20455	20.69639997154772	Chamaechromone [ESI-:20455]
11	ESI-	10086	7.75	337.15615	338.16343	2'-Oxoquinidinone	C20 H22 N2 O3			3.6063183210294394	C	-8.57830545120284	0.00390625	-1.1923723774956123	0.39453125	9	0.2338673542842264	0.1920243365258418	-0.0088959154981438	immediate	0.0074233716475095	0.6423003282275711	True	True	C		ESI-:10086	20.633746200973963	2'-Oxoquinidinone [ESI-:10086]
12	ESI+	2366	7.729	187.03895	186.03168	Psoralen	C11 H6 O3	92.3		6.577851714299529	A	-3.8794027158251327	0.00390625	4.387807725335152	0.00390625	9	-1.2257602391554814	-1.0943478560530382	-1.073049083938747	overshoot	0.006934799382716	0.0720152243589743	True	False	A		ESI+:2366	20.478199973702104	Psoralen [ESI+:2366]
13	ESI+	6029	5.318	265.08543	264.07816	Phenyl 1-hydroxy-2-naphthoate	C17 H12 O3			5.0619198282976985	C	-6.60486587975788	0.00390625	2.3973586181323685	0.01953125	9	-0.4996396008230969	-0.2694365309886285	-0.3198295303666489	overshoot	0.006934799382716	0.1534750683060109	True	False	C		ESI+:6029	20.2320883923446	Phenyl 1-hydroxy-2-naphthoate [ESI+:6029]
14	ESI-	687	4.48	188.03538	143.03718	Kynurenic acid	C10 H7 N O3	68.7		3.204238957152999	C	-9.179117620178973	0.00390625	-0.5255456730369472	0.04296875	9	0.1079918443187797	0.0487896836497869	0.0149819338749585	immediate	0.0074233716475095	0.2016955835962145	True	False	C	Indole/tryptophan	ESI-:687	19.699226559395477	Kynurenic acid [ESI-:687]
15	ESI+	14395	8.064	398.34086	397.33358	Solanidine	C27 H43 N O	92.8		9.42343729550204	A	-8.93468990343503	0.00390625	-1.0665356244363595	0.00390625	9	0.1215123641123383	0.1063134944649907	0.1302847090965371	immediate	0.006934799382716	0.0720152243589743	True	False	A		ESI+:14395	19.286437694344272	Solanidine [ESI+:14395]
16	ESI-	753	5.256	146.06129	147.06857	5-Methoxyindole	C9 H9 N O	76.9		2.538073057381661	C	-8.877778107856287	0.00390625	-0.5212194696108491	0.05078125	9	0.1047070355664464	0.0548183254139404	0.0166063681342219	immediate	0.0074233716475095	0.2262350299401197	True	False	C	Indole/tryptophan	ESI-:753	18.310496126690197	5-Methoxyindole [ESI-:753]
17	ESI-	18624	5.303	491.26653	492.27381	Deoxycorticosterone 21-glucoside	C27 H40 O8	70.6		2.898640426243414	C	-6.261647715500737	0.00390625	2.06166568018938	0.0390625	9	-0.4666934707007076	-0.2160707148905962	-0.3049945197183468	overshoot	0.0074233716475095	0.19375	True	True	C		ESI-:18624	18.21573280874179	Deoxycorticosterone 21-glucoside [ESI-:18624]
18	ESI+	1501	4.477	162.05488	161.04761	1,5-Isoquinolinediol	C9 H7 N O2	89.8		4.657437769887653	B	-8.8715117236429	0.00390625	-0.5153924270842916	0.0078125	9	0.0908605049993038	0.055182017580973	0.0282431380171447	immediate	0.006934799382716	0.0936197916666666	True	False	B		ESI+:1501	18.089178516745164	1,5-Isoquinolinediol [ESI+:1501]
19	ESI+	4133	5.324	228.19553	227.18825	Cyprodenate	C13 H25 N O2			6.501358495234707	C	-6.814193159495025	0.00390625	2.05772356692135	0.00390625	9	-0.3821277380919887	-0.2855572861858975	-0.2382433162127614	delayed	0.006934799382716	0.0720152243589743	True	False	C		ESI+:4133	17.86828554266415	Cyprodenate [ESI+:4133]
20	ESI-	1890	5.262	190.05147	191.05874	5-Hydroxyindole-3-acetic acid	C10 H9 N O3	68.1	66.8	2.3849716296306736	C	-8.701355118461434	0.00390625	-0.5122585286149928	0.05859375	9	0.106106015738874	0.054748407317006	0.0157589394518105	immediate	0.0074233716475095	0.2435405027932961	True	False	C	Indole/tryptophan	ESI-:1890	17.62295488985301	5-Hydroxyindole-3-acetic acid [ESI-:1890]
21	ESI+	8198	10.467	300.28901	299.28174	Sphingosine	C18 H37 N O2	77.6		6.806728560848048	C	5.768490559922077	0.0078125	0.8380501381441349	0.5234375	8	-0.0323928671762264	0.2920260871092693	0.1762087717137921	immediate	0.0120929763186221	0.7743859310699589	True	False	C	Sphingolipid/carnitine/choline	ESI+:8198	17.448219846909517	Sphingosine [ESI+:8198]
22	ESI-	3015	2.021	222.04113	223.0484	2-(Carboxyacetamido)benzoic acid	C10 H9 N O5			24.84135434057656	C	-7.863839369081194	0.00390625	0.5605256909060767	0.2421875	9	-0.0573299967381242	-0.0656852317941147	-0.0908214222174959	immediate	0.0074233716475095	0.5104461756373938	True	False	C		ESI-:3015	17.21570092748382	2-(Carboxyacetamido)benzoic acid [ESI-:3015]
23	ESI+	7285	7.462	287.17526	286.16798	10-methoxy-9,10-dihydrolysergol	C17 H22 N2 O2			9.035845458312748	C	-8.107259837840413	0.00390625	-0.1471675261145163	0.7578125	9	0.0089477404506681	0.0842846266028763	-0.0387746850284973	immediate	0.006934799382716	0.905094995847176	True	False	C		ESI+:7285	17.122458709127596	10-methoxy-9,10-dihydrolysergol [ESI+:7285]
24	ESI+	1619	5.698	182.1288	164.09498	4-Morpholinopyridine	C9 H12 N2 O			6.495804841951158	C	-7.892577211231998	0.00390625	0.4159109077397077	0.046875	9	-0.0733826402253563	-0.0276966998969131	-0.0570100506845081	immediate	0.006934799382716	0.2433438628158844	True	False	C		ESI+:1619	16.88971537186166	4-Morpholinopyridine [ESI+:1619]
25	ESI+	20126	9.013	595.34791	594.34056	13-deoxytedanolide	C32 H50 O10			19.57225126630478	C	-3.8796741299560833	0.00390625	-3.41361503506715	0.01171875	9	1.102848989873564	1.2120240751470874	0.3247416969844693	partial	0.006934799382716	0.1186729753521126	True	False	C		ESI+:20126	16.256772059566376	13-deoxytedanolide [ESI+:20126]
26	ESI-	7300	5.133	295.11681	296.12409	2-Methylaminoadenosine	C11 H16 N6 O4			6.439952554734303	C	-8.250209637924536	0.00390625	-0.8410870533717292	0.00390625	9	0.1593853722552459	0.0967877209810785	0.0496689727054024	immediate	0.0074233716475095	0.0653089887640449	True	False	C		ESI-:7300	16.254306029467866	2-Methylaminoadenosine [ESI-:7300]
27	ESI+	5684	1.583	258.12379	257.11651	indolidan	C14 H15 N3 O2			5.535571372126412	C	-8.131617608164687	0.00390625	-0.1577549026601643	0.515625	9	0.003211181843107	0.0285626651713058	0.0264267141513388	immediate	0.006934799382716	0.7675659937888198	True	False	C		ESI+:5684	15.972168682633853	indolidan [ESI+:5684]
28	ESI-	5690	11.009	270.20747	271.21474	N-LAUROYLSARCOSINE	C15 H29 N O3			5.110408929818297	C	2.325969583951204	0.140625	1.180501910948803	0.28515625	7	-0.8043267484326978	2.5564752602602727	-0.2295551996526448	delayed	0.1726485148514851	0.5503404669260701	False	False	C		ESI-:5690	15.94687383276881	N-LAUROYLSARCOSINE [ESI-:5690]
29	ESI-	9999	13.187	335.25944	336.26672	3,17,20-Trihydroxypregnane	C21 H36 O3			16.893259292200884	C	1.099790504532811	0.0078125	-0.1607537274082238	0.30859375	8	-0.3029295118086044	-0.1092546487105092	-0.0263186090874805	delayed	0.0129888268156424	0.5690055762081785	True	False	C		ESI-:9999	15.748866968921831	3,17,20-Trihydroxypregnane [ESI-:9999]
30	ESI-	2568	4.756	211.06167	212.06895	Vanillactic acid	C10 H12 O5			2.984147731064778	C	-7.0122858314575	0.00390625	-1.1504861840707352	0.4609375	9	0.0351703049090638	0.1012191161549295	0.355812214061713	partial	0.0074233716475095	0.69140625	True	False	C		ESI-:2568	15.714311712010907	Vanillactic acid [ESI-:2568]
