## Supplementary Table 16 for "Rapid and largely reversible shifts in the canine fecal metabolome during dietary change"

panel	mode	No	RT_min	mz	Molecular_Weight	Name	Formula	mzCloud	mzVault	QC_RSD_percent	annotation_tier	BARF_vs_DRY_log2FC	BARF_p	REDRY_vs_DRY_log2FC	REDRY_p	dogs_same_direction	rT6	rT7	rT8	recovery_class	BARF_q	REDRY_q	robust_diet_response	cross_polarity_corroborated	annotation_tier_plus	curated_pathway	feature_id	log2_variance	display_label
A	ESI+	746	4.477	134.06004	133.05276	5-Hydroxyindole	C8 H7 N O	90.4		4.8602664688148245	A	-4.482471273922077	0.00390625	-0.5249993647637794	0.00390625	9	0.1779591922138163	0.1129223394534175	0.0604867199162828	immediate	0.006934799382716	0.0720152243589743	True	True	A+	Indole/tryptophan	ESI+:746	4.485327626059055	5-Hydroxyindole [ESI+:746]
B	ESI+	12299	12.179	364.28164	363.27436	N-Acetylsphingosine	C20 H39 N O3	83.2		18.028730974025	B	2.834658386754368	0.00390625	-0.452004513174239	0.5390625	9	-0.4042819987512334	-0.1014095795719356	0.0273222813881234	delayed	0.006934799382716	0.7837936046511628	True	True	B+	Sphingolipid/carnitine/choline	ESI+:12299	5.78793055626082	N-Acetylsphingosine [ESI+:12299]
C	ESI+	1501	4.477	162.05488	161.04761	1,5-Isoquinolinediol	C9 H7 N O2	89.8		4.657437769887653	B	-8.8715117236429	0.00390625	-0.5153924270842916	0.0078125	9	0.0908605049993038	0.055182017580973	0.0282431380171447	immediate	0.006934799382716	0.0936197916666666	True	False	B		ESI+:1501	18.089178516745164	1,5-Isoquinolinediol [ESI+:1501]
